# Direct Imaging and Identification of Proteoforms up to 70 kDa from Human Tissue

**DOI:** 10.1101/2021.12.07.471638

**Authors:** Pei Su, John P. McGee, Kenneth R. Durbin, Michael A. R. Hollas, Manxi Yang, Elizabeth K. Neumann, Jamie L. Allen, Bryon S. Drown, Fatma Ayaloglu Butun, Joseph B. Greer, Bryan P. Early, Ryan T. Fellers, Jeffrey M. Spraggins, Julia Laskin, Jeannie M. Camarillo, Jared O. Kafader, Neil L. Kelleher

**Affiliations:** Departments of Molecular Biosciences, Chemistry, Chemical and Biological Engineering, and the Feinberg School of Medicine, Northwestern University, Evanston, IL, USA; Department of Chemistry, Purdue University, West Lafayette, IN, USA; Department of Biochemistry and Mass Spectrometry Research Center, Vanderbilt University, Nashville, TN, USA; Proteomics Center of Excellence, Evanston, IL, USA; Department of Chemistry, Cell and Development Biology, Vanderbilt University, Nashville, TN, USA; Department of Biochemistry and Molecular Genetics, Feinberg School of Medicine, Northwestern University, Chicago, IL, USA

## Abstract

Imaging of proteoforms in human tissues is hindered by low molecular specificity and limited proteome coverage. Here, we introduce proteoform imaging mass spectrometry (PiMS), which increases the size limit for proteoform detection and identification by 4-fold compared to reported methods, and reveals tissue localization of proteoforms at <80 μm spatial resolution. PiMS advances proteoform imaging by combining ambient nanospray desorption electrospray ionization (nano-DESI) with ion detection using individual ion mass spectrometry (I^2^MS). We demonstrate the first proteoform imaging of human kidney, identifying 169 of 400 proteoforms <70 kDa using top-down mass spectrometry and database lookup from the human proteoform atlas, including dozens of key enzymes in primary metabolism. PiMS images reveal distinct spatial localizations of proteoforms to both anatomical structures and cellular neighborhoods in the vasculature, medulla, and cortex regions of the human kidney. The benefits of PiMS are poised to increase proteome coverage for label-free protein imaging of tissues.

**Teaser:** Nano-DESI combined with individual ion mass spectrometry generates images of proteoforms up to 70 kDa.
