## Supplementary Table S1 for "Direct Imaging and Identification of Proteoforms up to 70 kDa from Human Tissue"

### Sheet: IMT_combined_20211201
Accession	Description	Mass, Monoisotopic	Intensity	Modification	Sequence
P02768	ALBU_HUMAN Albumin	66593.7	25142631651	C4H4O3, C4H4O3	DAHKSEVAHRFKDLGEENFKALVLIAFAQYLQQCPFEDHVKLVNEVTEFAKTCVADESAENCDKSLHTLFGDKLCTVATLRETYGEMADCCAKQEPERNECFLQHKDDNPNLPRLVRPEVDVMCTAFHDNEETFLKKYLYEIARRHPYFYAPELLFFAKRYKAAFTECCQAADKAACLLPKLDELRDEGKASSAKQRLKCASLQKFGERAFKAWAVARLSQRFPKAEFAEVSKLVTDLTKVHTECCHGDLLECAD
P02768	ALBU_HUMAN Albumin	66493.7	215949786237	C4H4O3	DAHKSEVAHRFKDLGEENFKALVLIAFAQYLQQCPFEDHVKLVNEVTEFAKTCVADESAENCDKSLHTLFGDKLCTVATLRETYGEMADCCAKQEPERNECFLQHKDDNPNLPRLVRPEVDVMCTAFHDNEETFLKKYLYEIARRHPYFYAPELLFFAKRYKAAFTECCQAADKAACLLPKLDELRDEGKASSAKQRLKCASLQKFGERAFKAWAVARLSQRFPKAEFAEVSKLVTDLTKVHTECCHGDLLECAD
P02768	ALBU_HUMAN Albumin	66395.7	886814327716		DAHKSEVAHRFKDLGEENFKALVLIAFAQYLQQCPFEDHVKLVNEVTEFAKTCVADESAENCDKSLHTLFGDKLCTVATLRETYGEMADCCAKQEPERNECFLQHKDDNPNLPRLVRPEVDVMCTAFHDNEETFLKKYLYEIARRHPYFYAPELLFFAKRYKAAFTECCQAADKAACLLPKLDELRDEGKASSAKQRLKCASLQKFGERAFKAWAVARLSQRFPKAEFAEVSKLVTDLTKVHTECCHGDLLECAD
P08670	VIM_HUMAN Vimentin OX=9606 GN=VIM	53530.4	109000000000	C2H2O	STRSVSSSSYRRMFGGPGTASRPSSSRSYVTTSTRTYSLGSALRPSTSRSLYASSPGGVYATRSSAVRLRSSVPGVRLLQDSVDFSLADAINTEFKNTRTNEKVELQELNDRFANYIDKVRFLEQQNKILLAELEQLKGQGKSRLGDLYEEEMRELRRQVDQLTNDKARVEVERDNLAEDIMRLREKLQEEMLQREEAENTLQSFRQDVDNASLARLDLERKVESLQEEIAFLKKLHEEEIQELQAQIQEQHVQI
Q96KP4-1	CNDP2_HUMAN Cytosolic non-specific dipeptidase OX=9606 GN=CNDP2	52755.1	29000000000	C2H2O	AALTTLFKYIDENQDRYIKKLAKWVAIQSVSAWPEKRGEIRRMMEVAAADVKQLGGSVELVDIGKQKLPDGSEIPLPPILLGRLGSDPQKKTVCIYGHLDVQPAALEDGWDSEPFTLVERDGKLYGRGSTDDKGPVAGWINALEAYQKTGQEIPVNVRFCLEGMEESGSEGLDELIFARKDTFFKDVDYVCISDNYWLGKKKPCITYGLRGICYFFIEVECSNKDLHSGVYGGSVHEAMTDLILLMGSLVDKRGN
Q9GZM7-3	TINAGL1_HUMAN Isoform 3 of Tubulointerstitial nephritis antigen-like OX=9606 GN=TINAGL1	48644.3	30700000000		WRCPLGLLLLLPLAGHLALGAQQGRGRRELAPGLHLRGIRDAGGRYCQEQDLCCRGRADDCALPYLGAICYCDLFCNRTVSDCCPDFWDFCLGVPPPFPPIQGCMHGGRIYPVLGTYWDNCNRCWQAGNHSAFWGMTLDEGIRYRLGTIRPSSSVMNMHEIYTVLNPGEVLPTAFEASEKWPNLIHEPLDQGNCAGSWAFSTAAVASDRVSIHSLGHMTPVLSPQNLLSCDTHQQQGCRGGRLDGAWWFLRRRGV
Q15084-4	PDIA6_HUMAN Isoform 4 of Protein disulfide-isomerase A6 OX=9606 GN=PDIA6	48614.4	16200000000		MYPSTTMANAPGLVSCTFFLAVNGLYSSSDDVIELTPSNFNREVIQSDSLWLVEFYAPWCGHCQRLTPEWKKAATALKDVVKVGAVDADKHHSLGGQYGVQGFPTIKIFGSNKNRPEDYQGGRTGEAIVDAALSALRQLVKDRLGGRSGGYSSGKQGRSDSSSKKDVIELTDDSFDKNVLDSEDVWMVEFYAPWCGHCKNLEPEWAAAASEVKEQTKGKVKLAAVDATVNQVLASRYGIRGFPTIKIFQKGESPV
P49821-1	NDUFV1_HUMAN NADH dehydrogenase [ubiquinone] flavoprotein 1, mitochondrial truncated 20-463 OX=9606 GN=NDUFV1	48515.8	16500000000	C2H2O	SGDTTAPKKTSFGSLKDEDRIFTNLYGRHDWRLKGSLSRGDWYKTKEILLKGPDWILGEIKTSGLRGRGGAGFPTGLKWSFMNKPSDGRPKYLVVNADEGEPGTCKDREILRHDPHKLLEGCLVGGRAMGARAAYIYIRGEFYNEASNLQVAIREAYEAGLIGKNACGSGYDFDVFVVRGAGAYICGEETALIESIEGKQGKPRLKPPFPADVGVFGCPTTVANVETVAVSPTICRRGGTWFAGFGRERNSGTKL
P05783	KRT18_HUMAN Keratin, type I cytoskeletal 18 OX=9606 GN=KRT18	47939	21300000000	C2H2O	SFTTRSTFSTNYRSLGSVQAPSYGARPVSSAASVYAGAGGSGSRISVSRSTSFRGGMGSGGLATGIAGGLAGMGGIQNEKETMQSLNDRLASYLDRVRSLETENRRLESKIREHLEKKGPQVRDWSHYFKIIEDLRAQIFANTVDNARIVLQIDNARLAADDFRVKYETELAMRQSVENDIHGLRKVIDDTNITRLQLETEIEALKEELLFMKKNHEEEVKGLQAQIASSGLTVEVDAPKSQDLAKIMADIRAQY
P06733-1	ENO1_HUMAN Alpha-enolase OX=9606 GN=ENO1	47057.3	922000000000	C2H2O	SILKIHAREIFDSRGNPTVEVDLFTSKGLFRAAVPSGASTGIYEALELRDNDKTRYMGKGVSKAVEHINKTIAPALVSKKLNVTEQEKIDKLMIEMDGTENKSKFGANAILGVSLAVCKAGAVEKGVPLYRHIADLAGNSEVILPVPAFNVINGGSHAGNKLAMQEFMILPVGAANFREAMRIGAEVYHNLKNVIKEKYGKDATNVGDEGGFAPNILENKEGLELLKTAIGKAGYTDKVVIGMDVAASEFFRSGK
Q03154-1	ACY1_HUMAN Aminoacylase-1 OX=9606 GN=ACY1	45769.5	164000000000	C2H2O	TSKGPEEEHPSVTLFRQYLRIRTVQPKPDYGAAVAFFEETARQLGLGCQKVEVAPGYVVTVLTWPGTNPTLSSILLNSHTDVVPVFKEHWSHDPFEAFKDSEGYIYARGAQDMKCVSIQYLEAVRRLKVEGHRFPRTIHMTFVPDEEVGGHQGMELFVQRPEFHALRAGFALDEGIANPTDAFTVFYSERSPWWVRVTSTGRPGHASRFMEDTAAEKLHKVVNSILAFREKEWQRLQSNPHLKEGSVTSVNLTKL
Q93088	BHMT_HUMAN Betaine--homocysteine S-methyltransferase 1 OX=9606 GN=BHMT	44839.1	31900000000		PPVGGKKAKKGILERLNAGEIVIGDGGFVFALEKRGYVKAGPWTPEAAVEHPEAVRQLHREFLRAGSNVMQTFTFYASEDKLENRGNYVLEKISGQEVNEAACDIARQVADEGDALVAGGVSQTPSYLSCKSETEVKKVFLQQLEVFMKKNVDFLIAEYFEHVEEAVWAVETLIASGKPVAATMCIGPEGDLHGVPPGECAVRLVKAGASIIGVNCHFDPTISLKTVKLMKEGLEAARLKAHLMSQPLAYHTPDC
P00558-1	PGK1_HUMAN Phosphoglycerate kinase 1 OX=9606 GN=PGK1	44497.6	48800000000	C2H2O	SLSNKLTLDKLDVKGKRVVMRVDFNVPMKNNQITNNQRIKAAVPSIKFCLDNGAKSVVLMSHLGRPDGVPMPDKYSLEPVAVELKSLLGKDVLFLKDCVGPEVEKACANPAAGSVILLENLRFHVEEEGKGKDASGNKVKAEPAKIEAFRASLSKLGDVYVNDAFGTAHRAHSSMVGVNLPQKAGGFLMKKELNYFAKALESPERPFLAILGGAKVADKIQLINNMLDKVNEMIIGGGMAFTFLKVLNNMEIGTS
P80365	DHI2_HUMAN Corticosteroid 11-beta-dehydrogenase isozyme 2	44009.4	23300000000	C2H2O	ERWPWPSGGAWLLVAARALLQLLRSDLRLGRPLLAALALLAALDWLCQRLLPPPAALAVLAAAGWIALSRLARPQRLPVATRAVLITGCDSGFGKETAKKLDSMGFTVLATVLELNSPGAIELRTCCSPRLRLLQMDLTKPGDISRVLEFTKAHTTSTGLWGLVNNAGHNEVVADAELSPVATFRSCMEVNFFGALELTKGLLPLLRSSRGRIVTVGSPAGDMPYPCLGAYGTSKAAVALLMDTFSCELLPWGVK
Q6NVY1-1	HIBCH_HUMAN 3-hydroxyisobutyryl-CoA hydrolase, mitochondrial OX=9606 GN=HIBCH	43364.5	3180000000	C2H2O	GQREMWRLMSRFNAFKRTNTILHHLRMSKHTDAAEEVLLEKKGCTGVITLNRPKFLNALTLNMIRQIYPQLKKWEQDPETFLIIIKGAGGKAFCAGGDIRVISEAEKAKQKIAPVFFREEYMLNNAVGSCQKPYVALIHGITMGGGVGLSVHGQFRVATEKCLFAMPETAIGLFPDVGGGYFLPRLQGKLGYFLALTGFRLKGRDVYRAGIATHFVDSEKLAMLEEDLLALKSPSKENIASVLENYHTESKIDRD
P68032	ACTC1_HUMAN Actin, alpha cardiac muscle 1 OX=9606 GN=ACTC1	41991	14300000000		MCDDEETTALVCDNGSGLVKAGFAGDDAPRAVFPSIVGRPRHQGVMVGMGQKDSYVGDEAQSKRGILTLKYPIEHGIITNWDDMEKIWHHTFYNELRVAPEEHPTLLTEAPLNPKANREKMTQIMFETFNVPAMYVAIQAVLSLYASGRTTGIVLDSGDGVTHNVPIYEGYALPHAIMRLDLAGRDLTDYLMKILTERGYSFVTTAEREIVRDIKEKLCYVALDFENEMATAASSSSLEKSYELPDGQVITIGNE
P42765	ACAA2_HUMAN 3-ketoacyl-CoA thiolase, mitochondrial OX=9606 GN=ACAA2	41939.7	84342963663	C4H4O3	MALLRGVFVVAAKRTPFGAYGGLLKDFTATDLSEFAAKAALSAGKVSPETVDSVIMGNVLQSSSDAIYLARHVGLRVGIPKETPALTINRLCGSGFQSIVNGCQEICVKEAEVVLCGGTESMSQAPYCVRNVRFGTKLGSDIKLEDSLWVSLTDQHVQLPMAMTAENLAVKHKISREECDKYALQSQQRWKAANDAGYFNDEMAPIEVKTKKGKQTMQVDEHARPQTTLEQLQKLPPVFKKDGTVTAGNASGVAD
P42765	ACAA2_HUMAN 3-ketoacyl-CoA thiolase, mitochondrial OX=9606 GN=ACAA2	41939	83800000000	C2H2O	MALLRGVFVVAAKRTPFGAYGGLLKDFTATDLSEFAAKAALSAGKVSPETVDSVIMGNVLQSSSDAIYLARHVGLRVGIPKETPALTINRLCGSGFQSIVNGCQEICVKEAEVVLCGGTESMSQAPYCVRNVRFGTKLGSDIKLEDSLWVSLTDQHVQLPMAMTAENLAVKHKISREECDKYALQSQQRWKAANDAGYFNDEMAPIEVKTKKGKQTMQVDEHARPQTTLEQLQKLPPVFKKDGTVTAGNASGVAD
P63261	ACTG1_HUMAN Actin, cytoplasmic 2 OX=9606 GN=ACTG1	41808.7	35200000000	C2H2O	MEEEIAALVIDNGSGMCKAGFAGDDAPRAVFPSIVGRPRHQGVMVGMGQKDSYVGDEAQSKRGILTLKYPIEHGIVTNWDDMEKIWHHTFYNELRVAPEEHPVLLTEAPLNPKANREKMTQIMFETFNTPAMYVAIQAVLSLYASGRTTGIVMDSGDGVTHTVPIYEGYALPHAILRLDLAGRDLTDYLMKILTERGYSFTTTAEREIVRDIKEKLCYVALDFEQEMATAASSSSLEKSYELPDGQVITIGNERF
P68032	ACTC1_HUMAN Actin, alpha cardiac muscle 1 truncated 2-376 OX=9606 GN=ACTC1	41757.8	27900000000		DDEETTALVCDNGSGLVKAGFAGDDAPRAVFPSIVGRPRHQGVMVGMGQKDSYVGDEAQSKRGILTLKYPIEHGIITNWDDMEKIWHHTFYNELRVAPEEHPTLLTEAPLNPKANREKMTQIMFETFNVPAMYVAIQAVLSLYASGRTTGIVLDSGDGVTHNVPIYEGYALPHAIMRLDLAGRDLTDYLMKILTERGYSFVTTAEREIVRDIKEKLCYVALDFENEMATAASSSSLEKSYELPDGQVITIGNERF
P63261	ACTG_HUMAN Actin, cytoplasmic 2	41690.8	8180000000	C2H2O, C2H4	EEEIAALVIDNGSGMCKAGFAGDDAPRAVFPSIVGRPRHQGVMVGMGQKDSYVGDEAQSKRGILTLKYPIEHGIVTNWDDMEKIWHHTFYNELRVAPEEHPVLLTEAPLNPKANREKMTQIMFETFNTPAMYVAIQAVLSLYASGRTTGIVMDSGDGVTHTVPIYEGYALPHAILRLDLAGRDLTDYLMKILTERGYSFTTTAEREIVRDIKEKLCYVALDFEQEMATAASSSSLEKSYELPDGQVITIGNERFR
P63261	ACTG1_HUMAN Actin, cytoplasmic 2 OX=9606 GN=ACTG1	41634.7	92600000000		EEEIAALVIDNGSGMCKAGFAGDDAPRAVFPSIVGRPRHQGVMVGMGQKDSYVGDEAQSKRGILTLKYPIEHGIVTNWDDMEKIWHHTFYNELRVAPEEHPVLLTEAPLNPKANREKMTQIMFETFNTPAMYVAIQAVLSLYASGRTTGIVMDSGDGVTHTVPIYEGYALPHAILRLDLAGRDLTDYLMKILTERGYSFTTTAEREIVRDIKEKLCYVALDFEQEMATAASSSSLEKSYELPDGQVITIGNERFR
P24752-1	ACAT1_HUMAN Acetyl-CoA acetyltransferase, mitochondrial truncated 33-426 OX=9606 GN=ACAT1	41359	10500000000		VSKPTLKEVVIVSATRTPIGSFLGSLSLLPATKLGSIAIQGAIEKAGIPKEEVKEAYMGNVLQGGEGQAPTRQAVLGAGLPISTPCTTINKVCASGMKAIMMASQSLMCGHQDVMVAGGMESMSNVPYVMNRGSTPYGGVKLEDLIVKDGLTDVYNKIHMGSCAENTAKKLNIARNEQDAYAINSYTRSKAAWEAGKFGNEVIPVTVTVKGQPDVVVKEDEEYKRVDFSKVPKLKTVFQKENGTVTAANASTLND
P09467	FBP1_HUMAN Fructose-1,6-bisphosphatase 1 OX=9606 GN=FBP1	36818.7	32300000000		MADQAPFDTDVNTLTRFVMEEGRKARGTGELTQLLNSLCTAVKAISSAVRKAGIAHLYGIAGSTNVTGDQVKKLDVLSNDLVMNMLKSSFATCVLVSEEDKHAIIVEPEKRGKYVVCFDPLDGSSNIDCLVSVGTIFGIYRKKSTDEPSEKDALQPGRNLVAAGYALYGSATMLVLAMDCGVNCFMLDPAIGEFILVDKDVKIKKKGKIYSLNEGYARDFDPAVTEYIQRKKFPPDNSAPYGARYVGSMVADVHR
P40121-2	CAPG_HUMAN Isoform 2 of Macrophage-capping protein OX=9606 GN=CAPG	36701.7	125000000000		YTAIPQSGSPFPGSVQDPGLHVWRVEKLKPVPVAQENQGVFFSGDSYLVLHNGPEEVSHLHLWIGQQSSRDEQGACAVLAVHLNTLLGERPVQHREVQGNESDLFMSYFPRGLKYQEGGVESAFHKTSTGAPAAIKKLYQVKGKKNIRATERALNWDSFNTGDCFILDLGQNIFAWCGGKSNILERNKARDLALAIRDSERQGKAQVLGPKPALKEGNPEEDLTADKANAQAAALYKVSDATGQMNLTKVADSSP
P04406-1	GAPDH_HUMAN Glyceraldehyde-3-phosphate dehydrogenase OX=9606 GN=GAPDH	35898.4	701000000000		GKVKVGVNGFGRIGRLVTRAAFNSGKVDIVAINDPFIDLNYMVYMFQYDSTHGKFHGTVKAENGKLVINGNPITIFQERDPSKIKWGDAGAEYVVESTGVFTTMEKAGAHLQGGAKRVIISAPSADAPMFVMGVNHEKYDNSLKIISNASCTTNCLAPLAKVIHDNFGIVEGLMTTVHAITATQKTVDGPSGKLWRDGRGALQNIIPASTGAAKAVGKVIPELNGKLTGMAFRVPTANVSVVDLTCRLEKPAKYD
P15121	AKR1B1_HUMAN Aldo-keto reductase family 1 member B1 OX=9606 GN=AKR1B1	35740.7	78700000000	C2H2O	ASRLLLNNGAKMPILGLGTWKSPPGQVTEAVKVAIDVGYRHIDCAHVYQNENEVGVAIQEKLREQVVKREELFIVSKLWCTYHEKGLVKGACQKTLSDLKLDYLDLYLIHWPTGFKPGKEFFPLDESGNVVPSDTNILDTWAAMEELVDEGLVKAIGISNFNHLQVEMILNKPGLKYKPAVNQIECHPYLTQEKLIQYCQSKGIVVTAYSPLGSPDRPWAKPEDPSLLEDPRIKAIAAKHNKTTAQVLIRFPMQR
Q9H2M3-2	BHMT2_HUMAN Isoform 2 of S-methylmethionine--homocysteine S-methyltransferase BHMT2 OX=9606 GN=BHMT2	33013.5	13700000000		APAGRPGAKKGILERLESGEVVIGDGSFLITLEKRGYVKAGLWTPEAVIEHPDAVRQLHMEFLRAGSNVMQTFTFSASEDNMESKYFEHVEEAVWAVEVLKESDRPVAVTMCIGPEGDMHDITPGECAVRLVKAGASIVGVNCRFGPDTSLKTMELMKEGLEWAGLKAHLMVQPLGFHAPDCGKEGFVDLPEYPFGLESRVATRWDIQKYAREAYNLGVRYIGGCCGFEPYHIRAIAEELAPERGFLPPASEKHG
P40926-1	MDH2_HUMAN Malate dehydrogenase, mitochondrial truncated 24-337 OX=9606 GN=MDH2	32978.9	509000000000		AKVAVLGASGGIGQPLSLLLKNSPLVSRLTLYDIAHTPGVAADLSHIETKAAVKGYLGPEQLPDCLKGCDVVVIPAGVPRKPGMTRDDLFNTNATIVATLTAACAQHCPEAMICVIANPVNSTIPITAEVFKKHGVYNPNKIFGVTTLDIVRANTFVAELKGLDPARVNVPVIGGHAGKTIIPLISQCTPKVDFPQDQLTALTGRIQEAGTEVVKAKAGAGSATLSMAYAGARFVFSLVDAMNGKEGVVECSFVK
P36542-2	ATP5F1C_HUMAN Isoform H of ATP synthase subunit gamma, mitochondrial OX=9606 GN=ATP5F1C	32901.3	90000000000	C2H2O	MFSRAGVAGLSAWTLQPQWIQVRNMATLKDITRRLKSIKNIQKITKSMKMVAAAKYARAERELKPARIYGLGSLALYEKADIKGPEDKKKHLLIGVSSDRGLCGAIHSSIAKQMKSEVATLTAAGKEVMLVGIGDKIRGILYRTHSDQFLVAFKEVGRKPPTFGDASVIALELLNSGYEFDEGSIIFNKFRSVISYKTEEKPIFSLNTVASADSMSIYDDIDADVLQNYQEYNLANIIYYSLKESTTSEQSARMT
P50053-1	KHK_HUMAN Ketohexokinase OX=9606 GN=KHK	32543.8	5580000000	C2H2O	MEEKQILCVGLVVLDVISLVDKYPKEDSEIRCLSQRWQRGGNASNSCTVLSLLGAPCAFMGSMAPGHVADFLVADFRRRGVDVSQVAWQSKGDTPSSCCIINNSNGNRTIVLHDTSLPDVSATDFEKVDLTQFKWIHIEGRNASEQVKMLQRIDAHNTRQPPEQKIRVSVEVEKPREELFQLFGYGDVVFVSKDVAKHLGFQSAEEALRGLYGRVRKGAVLVCAWAEEGADALGPDGKLLHSDAFPPPRVVDTLG
P20774	OGN_HUMAN Mimecan truncated 20-297 OX=9606 GN=OGN	31713.5	72452833874		PPTQQDSRIIYDYGTDNFEESIFSQDYEDKYLDGKNIKEKETVIIPNEKSLQLQKDEAITPLPPKKENDEMPTCLLCVCLSGSVYCEEVDIDAVPPLPKESAYLYARFNKIKKLTAKDFADIPNLRRLDFTGNLIEDIEDGTFSKLSLLEELSLAENQLLKLPVLPPKLTLFNAKYNKIKSRGIKANAFKKLNNLTFLYLDHNALESVPLNLPESLRVIHLQFNNIASITDDTFCKANDTSYIRDRIEEIRLEGN
Q86WA6-2	BPHL_HUMAN Isoform Alpha of Valacyclovir hydrolase OX=9606 GN=BPHL	31086	6540000000		MPRNLLYSLLSSHLSPHFSTSVTSAKVAVNGVQLHYQQTGEGDHAVLLLPGMLGSGETDFGPQLKNLNKKLFTVVAWDPRGYGHSRPPDRDFPADFFERDAKDAVDLMKALKFKKVSLLGWSDGGITALIAAAKYPSYIHKMVIWGANAYVTDEDSMIYEGIRDVSKWSERTRKPLEALYGYDYFARTCEKWVDGIRQFKHLPDGNICRHLLPRVQCPALIVHGEKDPLVPRFHADFIHKHVKGSRLHLMPEGKH
O94760-1	DDAH1_HUMAN N(G),N(G)-dimethylarginine dimethylaminohydrolase 1 OX=9606 GN=DDAH1	31012.1	37800000000	C2H2O	AGLGHPAAFGRATHAVVRALPESLGQHALRSAKGEEVDVARAERQHQLYVGVLGSKLGLQVVELPADESLPDCVFVEDVAVVCEETALITRPGAPSRRKEVDMMKEALEKLQLNIVEMKDENATLDGGDVLFTGREFFVGLSKRTNQRGAEILADTFKDYAVSTVPVADGLHLKSFCSMAGPNLIAIGSSESAQKALKIMQQMSDHRYDKLTVPDDIAANCIYLNIPNKGHVLLHRTPEEYPESAKVYEKLKDHM
Q9NQR4	NIT2_HUMAN Omega-amidase NIT2 OX=9606 GN=NIT2	30500.7	15700000000	C2H2O	TSFRLALIQLQISSIKSDNVTRACSFIREAATQGAKIVSLPECFNSPYGAKYFPEYAEKIPGESTQKLSEVAKECSIYLIGGSIPEEDAGKLYNTCAVFGPDGTLLAKYRKIHLFDIDVPGKITFQESKTLSPGDSFSTFDTPYCRVGLGICYDMRFAELAQIYAQRGCQLLVYPGAFNLTTGPAHWELLQRSRAVDNQVYVATASPARDDKASYVAWGHSTVVNPWGEVLAKAGTEEAIVYSDIDLKKLAEIRQ
P16152-1	CBR1_HUMAN Carbonyl reductase [NADPH] 1 OX=9606 GN=CBR1	30265.9	14200000000	C2H2O	SSGIHVALVTGGNKGIGLAIVRDLCRLFSGDVVLTARDVTRGQAAVQQLQAEGLSPRFHQLDIDDLQSIRALRDFLRKEYGGLDVLVNNAGIAFKVADPTPFHIQAEVTMKTNFFGTRDVCTELLPLIKPQGRVVNVSSIMSVRALKSCSPELQQKFRSETITEEELVGLMNKFVEDTKKGVHQKEGWPSSAYGVTKIGVTVLSRIHARKLSEQRKGDKILLNACCPGWVRTDMAGPKATKSPEEGAETPVYLAL
P52943-2	CRIP2_HUMAN Isoform 2 of Cysteine-rich protein 2 OX=9606 GN=CRIP2	30242.7	47800000000	C2H2O	MPPHHLLPWLAQVPSAEGELVRLVSRAGGRGACFWPAVTMEMAVAAGCVCKGGGCCHREPSQDHHESQEHRGPLVGSQTCLVHQAEGTAEKVSSLGKDWHKFCLKCERCSKTLTPGGHAEHDGKPFCHKPCYATLFGPKGVNIGGAGSYIYEKPLAEGPQVTGPIEVPAARAEERKASGPPKGPSRASSVTTFTGEPNTCPRCSKKVYFAEKVTSLGKDWHRPCLRCERCGKTLTPGGHAEHDGQPYCHKPCYGI
P19224-2	UGT1A6_HUMAN Isoform 2 of UDP-glucuronosyltransferase 1-6 OX=9606 GN=UGT1A6	29537.3	6518690308	C2H2O	PNMVFIGGINCKKRKDLSQEFEAYINASGEHGIVVFSLGSMVSEIPEKKAMAIADALGKIPQTVLWRYTGTRPSNLANNTILVKWLPQNDLLGHPMTRAFITHAGSHGVYESICNGVPMVMMPLFGDQMDNAKRMETKGAGVTLNVLEMTSEDLENALKAVINDKSYKENIMRLSSLHKDRPVEPLDLAVFWVEFVMRHKGAPHLRPAAHDLTWYQYHSLDVIGFLLAVVLTVAFITFKCCAYGYRKCLGKKGRV
P00918	CA2_HUMAN Carbonic anhydrase 2 OX=9606 GN=CA2	29138.3	104000000000	C2H2O	SHHWGYGKHNGPEHWHKDFPIAKGERQSPVDIDTHTAKYDPSLKPLSVSYDQATSLRILNNGHAFNVEFDDSQDKAVLKGGPLDGTYRLIQFHFHWGSLDGQGSEHTVDKKKYAAELHLVHWNTKYGDFGKAVQQPDGLAVLGIFLKVGSAKPGLQKVVDVLDSIKTKGKSADFTNFDPRGLLPESLDYWTYPGSLTTPPLLECVTWIVLKEPISVSSEQVLKFRKLNFNGEGEPEELMVDNWRPAQPLKNRQIK
Q16775-2	HAGH_HUMAN Isoform 2 of Hydroxyacylglutathione hydrolase, mitochondrial OX=9606 GN=HAGH	28840.7	59200000000		MKVEVLPALTDNYMYLVIDDETKEAAIVDPVQPQKVVDAARKHGVKLTTVLTTHHHWDHAGGNEKLVKLESGLKVYGGDDRIGALTHKITHLSTLQVGSLNVKCLATPCHTSGHICYFVSKPGGSEPPAVFTGDTLFVAGCGKFYEGTADEMCKALLEVLGRLPPDTRVYCGHEYTINNLKFARHVEPGNAAIREKLAWAKEKYSIGEPTVPSTLAEEFTYNPFMRVREKTVQQHAGETDPVTTMRAVRREKDQF
P00915	CA1_HUMAN Carbonic anhydrase 1 OX=9606 GN=CA1	28762.4	222000000000	C2H2O	ASPDWGYDDKNGPEQWSKLYPIANGNNQSPVDIKTSETKHDTSLKPISVSYNPATAKEIINVGHSFHVNFEDNDNRSVLKGGPFSDSYRLFQFHFHWGSTNEHGSEHTVDGVKYSAELHVAHWNSAKYSSLAEAASKADGLAVIGVLMKVGEANPKLQKVLDALQAIKTKGKRAPFTNFDPSTLLPSSLDFWTYPGSLTHPPLYESVTWIICKESISVSSEQLAQFRSLLSNVEGDNAVPMQHNNRPTQPLKGRT
O95831-5	AIFM1_HUMAN Isoform AIFsh of Apoptosis-inducing factor 1, mitochondrial OX=9606 GN=AIFM1	28385.7	24800000000		MEKVRREGVKVMPNAIVQSVGVSSGKLLIKLKDGRKVETDHIVAAVGLEPNVELAKTGGLEIDSDFGGFRVNAELQARSNIWVAGDAACFYDIKLGRRRVEHHDHAVVSGRLAGENMTGAAKPYWHQSMFWSDLGPDVGYEAIGLVDSSLPTVGVFAKATAQDNPKSATEQSGTGIRSESETESEASEITIPPSTPAVPQAPVQGEDYGKGVIFYLRDKVVVGIVLWNIFNRMPIARKIIKDGEQHEDLNEVAKL
P02647	APOA1_HUMAN Apolipoprotein A-I truncated 24-266 OX=9606 GN=APOA1	28061.4	542000000000		DEPPQSPWDRVKDLATVYVDVLKDSGRDYVSQFEGSALGKQLNLKLLDNWDSVTSTFSKLREQLGPVTQEFWDNLEKETEGLRQEMSKDLEEVKAKVQPYLDDFQKKWQEEMELYRQKVEPLRAELQEGARQKLHELQEKLSPLGEEMRDRARAHVDALRTHLAPYSDELRQRLAARLEALKENGGARLAEYHAKATEHLSTLSEKAKPALEDLRQGLLPVLESFKVSFLSALEEYTKKLNTQ
P02647	APOA1_HUMAN Apolipoprotein A-I truncated 24-265 OX=9606 GN=APOA1	27932.9	20900000000		DEPPQSPWDRVKDLATVYVDVLKDSGRDYVSQFEGSALGKQLNLKLLDNWDSVTSTFSKLREQLGPVTQEFWDNLEKETEGLRQEMSKDLEEVKAKVQPYLDDFQKKWQEEMELYRQKVEPLRAELQEGARQKLHELQEKLSPLGEEMRDRARAHVDALRTHLAPYSDELRQRLAARLEALKENGGARLAEYHAKATEHLSTLSEKAKPALEDLRQGLLPVLESFKVSFLSALEEYTKKLNT
Q9BUT1-1	BDH2_HUMAN 3-hydroxybutyrate dehydrogenase type 2 OX=9606 GN=BDH2	26574.7	83600000000		GRLDGKVIILTAAAQGIGQAAALAFAREGAKVIATDINESKLQELEKYPGIQTRVLDVTKKKQIDQFANEVERLDVLFNVAGFVHHGTVLDCEEKDWDFSMNLNVRSMYLMIKAFLPKMLAQKSGNIINMSSVASSVKGVVNRCVYSTTKAAVIGLTKSVAADFIQQGIRCNCVCPGTVDTPSLQERIQARGNPEEARNDFLKRQKTGRFATAEEIAMLCVYLASDESAYVTGNPVIIDGGWSL
P60174-1	TPI1_HUMAN Triosephosphate isomerase OX=9606 GN=TPI1	26520.7	196000000000		APSRKFFVGGNWKMNGRKQSLGELIGTLNAAKVPADTEVVCAPPTAYIDFARQKLDPKIAVAAQNCYKVTNGAFTGEISPGMIKDCGATWVVLGHSERRHVFGESDELIGQKVAHALAEGLGVIACIGEKLDEREAGITEKVVFEQTKVIADNVKDWSKVVLAYEPVWAIGTGKTATPQQAQEVHEKLRGWLKSNVSDAVAQSTRIIYGGSVTGATCKELASQPDVDGFLVGGASLKPEFVDIINAKQ
P54819-1	AK2_HUMAN Adenylate kinase 2, mitochondrial OX=9606 GN=AK2	26502.3	37700000000	C2H2O	MAPSVPAAEPEYPKGIRAVLLGPPGAGKGTQAPRLAENFCVCHLATGDMLRAMVASGSELGKKLKATMDAGKLVSDEMVVELIEKNLETPLCKNGFLLDGFPRTVRQAEMLDDLMEKRKEKLDSVIEFSIPDSLLIRRITGRLIHPKSGRSYHEEFNPPKEPMKDDITGEPLIRRSDDNEKALKIRLQAYHTQTTPLIEYYRKRGIHSAIDASQTPDVVFASILAAFSKATCKDLVMFI
P18621-3	RPL17_HUMAN Isoform 3 of 60S ribosomal protein L17 OX=9606 GN=RPL17	26355.3	14300000000		MVRYSLDPENPTKSCKSRGSNLRVHFKNTRETAQAIKGMHIRKATKYLKDVTLQKQCVPFRRYNGGVGRCAQAKQWGWTQGRWPKKSAEFLLHMLKNAESNAELKGLDVDSLVIEHIQVNKAPKMRRRTYRAHGRINPYMSSPCHIEMILTEKEQIVPKPEEEVAQKKKLRSSSLGKWCAFLVSSFQFCSGSTKNSWSHIYTLWFPPSLVVYGLRKQYKNPMIQTKAK
P36543-1	ATP6V1E1_HUMAN V-type proton ATPase subunit E 1 OX=9606 GN=ATP6V1E1	26039.8	60200000000	C2H2O	ALSDADVQKQIKHMMAFIEQEANEKAEEIDAKAEEEFNIEKGRLVQTQRLKIMEYYEKKEKQIEQQKKIQMSNLMNQARLKVLRARDDLITDLLNEAKQRLSKVVKDTTRYQVLLDGLVLQGLYQLLEPRMIVRCRKQDFPLVKAAVQKAIPMYKIATKNDVDVQIDQESYLPEDIAGGVEIYNGDRKIKVSNTLESRLDLIAQQMMPEVRGALFGANANRKFLD
Q7Z4W1	DCXR_HUMAN L-xylulose reductase OX=9606 GN=DCXR	25937.8	106000000000	C2H2O	MELFLAGRRVLVTGAGKGIGRGTVQALHATGARVVAVSRTQADLDSLVRECPGIEPVCVDLGDWEATERALGSVGPVDLLVNNAAVALLQPFLEVTKEAFDRSFEVNLRAVIQVSQIVARGLIARGVPGAIVNVSSQCSQRAVTNHSVYCSTKGALDMLTKVMALELGPHKIRVNAVNPTVVMTSMGQATWSDPHKAKTMLNRIPLGKFAEVEHVVNAILFLLSDRSGMTTGSTLPVEGGFWAC
P09417-1	QDPR_HUMAN Dihydropteridine reductase OX=9606 GN=QDPR	25683.6	39000000000	C2H2O	AAAAAAGEARRVLVYGGRGALGSRCVQAFRARNWWVASVDVVENEEASASIIVKMTDSFTEQADQVTAEVGKLLGEEKVDAILCVAGGWAGGNAKSKSLFKNCDLMWKQSIWTSTISSHLATKHLKEGGLLTLAGAKAALDGTPGMIGYGMAKGAVHQLCQSLAGKNSGMPPGAAAIAVLPVTLDTPMNRKSMPEADFSSWTPLEFLVETFHDWITGKNRPSSGSLIQVVTTEGRTELTPAYF
P09210	GSTA2_HUMAN Glutathione S-transferase A2, Ser111-Thr	25572.6	466000000000	C2H2O	AEKPKLHYSNIRGRMESIRWLLAAAGVEFEEKFIKSAEDLDKLRNDGYLMFQQVPMVEIDGMKLVQTRAILNYIASKYNLYGKDIKEKALIDMYIEGIADLGEMILLLPFTQPEEQDAKLALIQEKTKNRYFPAFEKVLKSHGQDYLVGNKLSRADIHLVELLYYVEELDSSLISSFPLLKALKTRISNLPTVKKFLQPGSPRKPPMDEKSLEESRKIFRF
P09210	GSTA2_HUMAN Glutathione S-transferase A2	25558.6	393000000000	C2H2O	AEKPKLHYSNIRGRMESIRWLLAAAGVEFEEKFIKSAEDLDKLRNDGYLMFQQVPMVEIDGMKLVQTRAILNYIASKYNLYGKDIKEKALIDMYIEGIADLGEMILLLPFSQPEEQDAKLALIQEKTKNRYFPAFEKVLKSHGQDYLVGNKLSRADIHLVELLYYVEELDSSLISSFPLLKALKTRISNLPTVKKFLQPGSPRKPPMDEKSLEESRKIFRF
P08263	GSTA1_HUMAN Glutathione S-transferase A1 OX=9606 GN=GSTA1	25525.6	348000000000	C2H2O	AEKPKLHYFNARGRMESTRWLLAAAGVEFEEKFIKSAEDLDKLRNDGYLMFQQVPMVEIDGMKLVQTRAILNYIASKYNLYGKDIKERALIDMYIEGIADLGEMILLLPVCPPEEKDAKLALIKEKIKNRYFPAFEKVLKSHGQDYLVGNKLSRADIHLVELLYYVEELDSSLISSFPLLKALKTRISNLPTVKKFLQPGSPRKPPMDEKSLEEARKIFRF
Q9Y2Q3-1	GSTK1_HUMAN Glutathione S-transferase kappa 1 OX=9606 GN=GSTK1	25348.4	35600000000		GPLPRTVELFYDVLSPYSWLGFEILCRYQNIWNINLQLRPSLITGIMKDSGNKPPGLLPRKGLYMANDLKLLRHHLQIPIHFPKDFLSVMLEKGSLSAMRFLTAVNLEHPEMLEKASRELWMRVWSRNEDITEPQSILAAAEKAGMSAEQAQGLLEKIATPKVKNQLKETTEAACRYGAFGLPITVAHVDGQTHMLFGSDRMELLAHLLGEKWMGPIPPAVNARL
P27144	AK4_HUMAN Adenylate kinase 4, mitochondrial OX=9606 GN=AK4	25164.3	14500000000	C2H2O	ASKLLRAVILGPPGSGKGTVCQRIAQNFGLQHLSSGHFLRENIKASTEVGEMAKQYIEKSLLVPDHVITRLMMSELENRRGQHWLLDGFPRTLGQAEALDKICEVDLVISLNIPFETLKDRLSRRWIHPPSGRVYNLDFNPPHVHGIDDVTGEPLVQQEDDKPEAVAARLRQYKDVAKPVIELYKSRGVLHQFSGTETNKIWPYVYTLFSNKITPIQSKEAY
P30041	PRDX6_HUMAN Peroxiredoxin-6 OX=9606 GN=PRDX6	24930.1	12500000000	C2H2O	PGGLLLGDVAPNFEANTTVGRIRFHDFLGDSWGILFSHPRDFTPVCTTELGRAAKLAPEFAKRNVKLIALSIDSVEDHLAWSKDINAYNCEEPTEKLPFPIIDDRNRELAILLGMLDPAEKDEKGMPVTARVVFVFGPDKKLKLSILYPATTGRNFDEILRVVISLQLTAEKRVATPVDWKDGDSVMVLPTIPEEEAKKLFPKGVFTKELPSGKKYLRYTPQP
P30041	PRDX6_HUMAN Peroxiredoxin-6 OX=9606 GN=PRDX6	24887.2	56100000000		PGGLLLGDVAPNFEANTTVGRIRFHDFLGDSWGILFSHPRDFTPVCTTELGRAAKLAPEFAKRNVKLIALSIDSVEDHLAWSKDINAYNCEEPTEKLPFPIIDDRNRELAILLGMLDPAEKDEKGMPVTARVVFVFGPDKKLKLSILYPATTGRNFDEILRVVISLQLTAEKRVATPVDWKDGDSVMVLPTIPEEEAKKLFPKGVFTKELPSGKKYLRYTPQP
P24539	ATP5PB_HUMAN ATP synthase F(0) complex subunit B1, mitochondrial truncated 42-255 OX=9606 GN=ATP5PB	24609	19400000000		PVPPLPEYGGKVRYGLIPEEFFQFLYPKTGVTGPYVLGTGLILYALSKEIYVISAETFTALSVLGVMVYGIKKYGPFVADFADKLNEQKLAQLEEAKQASIQHIQNAIDTEKSQQALVQKRHYLFDVQRNNIAMALEVTYRERLYRVYKEVKNRLDYHISVQNMMRRKEQEHMINWVEKHVVQSISTQQEKETIAKCIADLKLLAKKAQAQPVM
P62826	RAN_HUMAN GTP-binding nuclear protein Ran OX=9606 GN=RAN	24317.8	49000000000	C2H2O	AAQGEPQVQFKLVLVGDGGTGKTTFVKRHLTGEFEKKYVATLGVEVHPLVFHTNRGPIKFNVWDTAGQEKFGGLRDGYYIQAQCAIIMFDVTSRVTYKNVPNWHRDLVRVCENIPIVLCGNKVDIKDRKVKAKSIVFHRKKNLQYYDISAKSNYNFEKPFLWLARKLIGDPNLEFVAMPALAPPEVVMDPALAAQYEHDLEVAQTTALPDEDDDL
P35914-2	HMGCL_HUMAN Isoform HMGCS2delta5,6 of Hydroxymethylglutaryl-CoA lyase, mitochondrial truncated 27-253 OX=9606 GN=HMGCL	24122.6	13100000000	C2H2O	TLPKRVKIVEVGPRDGLQNEKNIVSTPVKIKLIDMLSEAGLSVIETTSFVSPKWVPQMGDHTEVLKGIQKFPGINYPVLTPNLKGFEAAVTKKFYSMGCYEISLGDTIGVGTPGIMKDMLSAVMQEVPLAALAVHCHDTYGQALANTLMALQMGVSVVDSSVAGLGGCPYAQGASGNLATEDLVYMLEGLGIHTGVNLQKLLEAGNFICQALNRKTSSKVAQATCKL
Q16775-3	HAGH_HUMAN Isoform 3 of Hydroxyacylglutathione hydrolase, mitochondrial	24044.3	10039962548		AALGAACARRGLGPALLGVFCHTDLRKNLTVDEGTMKVEVLPALTDNYMYLVIDDETKEAAIVDPVQPQKVVDAARKHGVKLTTVLTTHHHWDHAGGNEKLVKLESGLKVYGGDDRIGALTHKITHLSTLQVTPCLWLAAGSSMKGLRMRCVKLCWRSWAGSPRTQESTVATSTPSTTSSLHATWSPAMPPSGRSWPGPRRSTASGSPQCHPPWQRSLPTTPS
P52565-1	ARHGDIA_HUMAN Rho GDP-dissociation inhibitor 1 OX=9606 GN=ARHGDIA	23102.8	23131246976	C2H2O	AEQEPTAEQLAQIAAENEEDEHSVNYKPPAQKSIQEIQELDKDDESLRKYKEALLGRVAVSADPNVPNVVVTGLTLVCSSAPGPLELDLTGDLESFKKQSFVLKEGVEYRIKISFRVNREIVSGMKYIQHTYRKGVKIDKTDYMVGSYGPRAEEYEFLTPVEEAPKGMLARGSYSIKSRFTDDDKTDHLSWEWNLTIKKDWKD
P04792	HSPB1_HUMAN Heat shock protein beta-1 OX=9606 GN=HSPB1	22678.5	134000000000	C2H2O	TERRVPFSLLRGPSWDPFRDWYPHSRLFDQAFGLPRLPEEWSQWLGGSSWPGYVRPLPPAAIESPAVAAPAYSRALSRQLSSGVSEIRHTADRWRVSLDVNHFAPDELTVKTKDGVVEITGKHEERQDEHGYISRCFTRKYTLPPGVDPTQVSSSLSPEGTLTVEAPMPKLATQSNEITIPVTFESRAQLGGPEAAKSDETAAK
P05452	CLEC3B_HUMAN Tetranectin OX=9606 GN=CLEC3B	22521.4	19403908170		MELWGAYLLLCLFSLLTQVTTEPPTQKPKKIVNAKKDVVNTKMFEELKSRLDTLAQEVALLKEQQALQTVCLKGTKVHMKCFLAFTQTKTFHEASEDCISRGGTLGTPQTGSENDALYEYLRQSVGNEAEIWLGLNDMAAEGTWVDMTGARIAYKNWETEITAQPDGGKTENCAVLSGAANGKWFDKRCRDQLPYICQFGIV
Q01995	TAGLN_HUMAN Transgelin OX=9606 GN=TAGLN	22506.9	71400000000	C2H2O	ANKGPSYGMSREVQSKIEKKYDEELEERLVEWIIVQCGPDVGRPDRGRLGFQVWLKNGVILSKLVNSLYPDGSKPVKVPENPPSMVFKQMEQVAQFLKAAEDYGVIKTDMFQTVDLFEGKDMAAVQRTLMALGSLAVTKNDGHYRGDPNWFMKKAQEHKREFTESQLQEGKHVIGLQMGSNRGASQAGMTGYGRPRQIIS
P52943-1	CRIP2_HUMAN Cysteine-rich protein 2 OX=9606 GN=CRIP2	22388.2	62800000000	C2H2O	ASKCPKCDKTVYFAEKVSSLGKDWHKFCLKCERCSKTLTPGGHAEHDGKPFCHKPCYATLFGPKGVNIGGAGSYIYEKPLAEGPQVTGPIEVPAARAEERKASGPPKGPSRASSVTTFTGEPNTCPRCSKKVYFAEKVTSLGKDWHRPCLRCERCGKTLTPGGHAEHDGQPYCHKPCYGILFGPKGVNTGAVGSYIYDRDPEGKVQP
Q99653	CHP1_HUMAN Calcineurin B homologous protein 1 OX=9606 GN=CHP1	22311.3	55436976270		GSRASTLLRDEELEEIKKETGFSHSQITRLYSRFTSLDKGENGTLSREDFQRIPELAINPLGDRIINAFFPEGEDQVNFRGFMRTLAHFRPIEDNEKSKDVNGPEPLNSRSNKLHFAFRLYDLDKDEKISRDELLQVLRMMVGVNISDEQLGSIADRTIQEADQDGDSAISFTEFVKVLEKVDVEQKMSIRFLH
P37802-1	TAGLN2_HUMAN Transgelin-2 OX=9606 GN=TAGLN2	22287.3	42100000000	C2H2O	ANRGPAYGLSREVQQKIEKQYDADLEQILIQWITTQCRKDVGRPQPGRENFQNWLKDGTVLCELINALYPEGQAPVKKIQASTMAFKQMEQISQFLQAAERYGINTTDIFQTVDLWEGKNMACVQRTLMNLGGLAVARDDGLFSGDPNWFPKKSKENPRNFSDNQLQEGKNVIGLQMGTNRGASQAGMTGYGMPRQIL
P30085-1	CMPK1_HUMAN UMP-CMP kinase OX=9606 GN=CMPK1	22208.3	33600000000		MKPLVVFVLGGPGAGKGTQCARIVEKYGYTHLSAGELLRDERKNPDSQYGELIEKYIKEGKIVPVEITISLLKREMDQTMAANAQKNKFLIDGFPRNQDNLQGWNKTMDGKADVSFVLFFDCNNEICIERCLERGKSSGRSDDNRESLEKRIQTYLQSTKPIIDLYEEMGKVKKIDASKSVDEVFDEVVQIFDKEG
P04179	SODM_HUMAN Superoxide dismutase [Mn], mitochondrial truncated 25-221	22190.2	279000000000		KHSLPDLPYDYGALEPHINAQIMQLHHSKHHAAYVNNLNVTEEKYQEALAKGDVTAQIALQPALKFNGGGHINHSIFWTNLSPNGGGEPKGELLEAIKRDFGSFDKFKEKLTAASVGVQGSGWGWLGFNKERGHLQIAACPNQDPLQGTTGLIPLLGIDVWEHAYYLQYKNVRPDYLKAIWNVINWENVTERYMACKK
P30043	BLVRB_HUMAN Flavin reductase (NADPH) OX=9606 GN=BLVRB	21974	20300000000		AVKKIAIFGATGQTGLTTLAQAVQAGYEVTVLVRDSSRLPSEGPRPAHVVVGDVLQAADVDKTVAGQDAVIVLLGTRNDLSPTTVMSEGARNIVAAMKAHGVDKVVACTSAFLLWDPTKVPPRLQAVTDDHIRMHKVLRESGLKYVAVMPPHIGDQPLTGAYTVTLDGRGPSRVISKHDLGHFMLRCLTTDEYDGHSTYPSHQYQ
P10412	H1-4_HUMAN Histone H1.4	21863	9730000000	C4H4O3	SETAPAAPAAPAPAEKTPVKKKARKSAGAAKRKASGPPVSELITKAVAASKERSGVSLAALKKALAAAGYDVEKNNSRIKLGLKSLVSKGTLVQTKGTGASGSFKLNKKAASGEAKPKAKKAGAAKAKKPAGAAKKPKKATGAATPKKSAKKTPKKAKKPAAAAGAKKAKSPKKAKAAKPKKAPKSPAKAKAVKPKAAKPKTAKPKAAKPKKAAAKKK
P10412	H1-4_HUMAN Histone H1.4 OX=9606 GN=H1-4	21762	75200000000	C2H2O	SETAPAAPAAPAPAEKTPVKKKARKSAGAAKRKASGPPVSELITKAVAASKERSGVSLAALKKALAAAGYDVEKNNSRIKLGLKSLVSKGTLVQTKGTGASGSFKLNKKAASGEAKPKAKKAGAAKAKKPAGAAKKPKKATGAATPKKSAKKTPKKAKKPAAAAGAKKAKSPKKAKAAKPKKAPKSPAKAKAVKPKAAKPKTAKPKAAKPKKAAAKKK
P59998-3	ARPC4_HUMAN Isoform 3 of Actin-related protein 2/3 complex subunit 4 OX=9606 GN=ARPC4	21574	39300000000		MVREPGPRPGTPGCSASGQWTATLRPYLSAVRATLQAALCLENFSSQVVERHNKPEVEVRSSKELLLQPVTISRNEKEKVLIEGSINSVRVSIAVKQADEIEKILCHKFMRFMMMRAENFFILRRKPVEGYDISFLITNFHTEQMYKHKLVDFVIHFMEEIDKEISEMKLSVNARARIVAEEFLKNF
P16403	H1-2 HUMAN Histone H1.2	21261.1	49600000000	C2H2O	SETAPAAPAAAPPAEKAPVKKKAAKKAGGTPRKASGPPVSELITKAVAASKERSGVSLAALKKALAAAGYDVEKNNSRIKLGLKSLVSKGTLVQTKGTGASGSFKLNKKAASGEAKPKVKKAGGTKPKKPVGAAKKPKKAAGGATPKKSAKKTPKKAKKPAAATVTKKVAKSPKKAKVAKPKKAAKSAAKAVKPKAAKPKVVKPKKAAPKKK
P09488-2	GSTM1_HUMAN Isoform 2 of Glutathione S-transferase Mu 1 OX=9606 GN=GSTM1	21237.8	16876467894		MPMILGYWDIRGLAHAIRLLLEYTDSSYEEKKYTMGDAPDYDRSQWLNEKFKLGLDFPNLPYLIDGAHKITQSNAILCYIARKHNLCGETEEEKIRVDILENQTMDNHMQLGMICYNPEFEKLKPKYLEELPEKLKLYSEFLGKRPWFAGNKGLEKISAYMKSSRFLPRPVFSKMAVWGNK
P16403	H1-2 HUMAN Histone H1.2	21220.7	46000000000		SETAPAAPAAAPPAEKAPVKKKAAKKAGGTPRKASGPPVSELITKAVAASKERSGVSLAALKKALAAAGYDVEKNNSRIKLGLKSLVSKGTLVQTKGTGASGSFKLNKKAASGEAKPKVKKAGGTKPKKPVGAAKKPKKAAGGATPKKSAKKTPKKAKKPAAATVTKKVAKSPKKAKVAKPKKAAKSAAKAVKPKAAKPKVVKPKKAAPKKK
P30086	PEBP1_HUMAN Phosphatidylethanolamine-binding protein 1 OX=9606 GN=PEBP1	20911.7	346000000000		PVDLSKWSGPLSLQEVDEQPQHPLHVTYAGAAVDELGKVLTPTQVKNRPTSISWDGLDSGKLYTLVLTDPDAPSRKDPKYREWHHFLVVNMKGNDISSGTVLSDYVGSGPPKGTGLHRYVWLVYEQDRPLKCDEPILSNRSGDHRGKFKVASFRKKYELRAPVAGTCYQAEWDDYVPKLYEQLSGK
P48047	ATP5PO_HUMAN ATP synthase subunit O, mitochondrial truncated 23-212 OX=9606 GN=ATP5PO	20862.3	31200000000		FAKLVRPPVQVYGIEGRYATALYSAASKQNKLEQVEKELLRVAQILKEPKVAASVLNPYVKRSIKVKSLNDITAKERFSPLTTNLINLLAENGRLSNTQGVVSAFSTMMSVHRGEVPCTVTSASPLEEATLSELKTVLKSFLSQGQVLKLEAKTDPSILGGMIVRIGEKYVDMSVKTKIQKLGRAMREIV
P21291	CSRP1_HUMAN Cysteine and glycine-rich protein 1 OX=9606 GN=CSRP1	20422.3	32100000000		PNWGGGKKCGVCQKTVYFAEEVQCEGNSFHKSCFLCMVCKKNLDSTTVAVHGEEIYCKSCYGKKYGPKGYGYGQGAGTLSTDKGESLGIKHEEAPGHRPTTNPNASKFAQKIGGSERCPRCSQAVYAAEKVIGAGKSWHKACFRCAKCGKGLESTTLADKDGEIYCKGCYAKNFGPKGFGFGQGAGALVHSE
P23284	PPIB_HUMAN Peptidyl-prolyl cis-trans isomerase B truncated 33-215 OX=9606 GN=PPIB	20276.4	56800000000		DEKKKGPKVTVKVYFDLRIGDEDVGRVIFGLFGKTVPKTVDNFVALATGEKGFGYKNSKFHRVIKDFMIQGGDFTRGDGTGGKSIYGERFPDENFKLKHYGPGWVSMANAGKDTNGSQFFITTVKTAWLDGKHVVFGKVLEGMEVVRKVESTKTDSRDKPLKDVIIADCGKIEVEKPFAIAKE
P02511	CRYAB_HUMAN Alpha-crystallin B chain OX=9606 GN=CRYAB	20187.5	305000000000	C2H2O	MDIAIHHPWIRRPFFPFHSPSRLFDQFFGEHLLESDLFPTSTSLSPFYLRPPSFLRAPSWFDTGLSEMRLEKDRFSVNLDVKHFSPEELKVKVLGDVIEVHGKHEERQDEHGFISREFHRKYRIPADVDPLTITSSLSSDGVLTVNGPRKQVSGPERTIPITREEKPAVTAAPKK
Q99497	PARK7_HUMAN Parkinson disease protein 7 OX=9606 GN=PARK7	19793.1	12600000000	C2H2O	ASKRALVILAKGAEEMETVIPVDVMRRAGIKVTVAGLAGKDPVQCSRDVVICPDASLEDAKKEGPYDVVVLPGGNLGAQNLSESAAVKEILKEQENRKGLIAAICAGPTALLAHEIGFGSKVTTHPLAKDKMMNGGHYTYSENRVEKDGLILTSRGPGTSFEFALAIVEALNGKEVAAQVKAPLVLKD
O75947-1	ATP5PD_HUMAN ATP synthase subunit d, mitochondrial OX=9606 GN=ATP5PD	18391.9	17400000000	C2H2O	AGRKLALKTIDWVAFAEIIPQNQKAIASSLKSWNETLTSRLAALPENPPAIDWAYYKANVAKAGLVDDFEKKFNALKVPVPEDKYTAQVDAEEKEDVKSCAEWVSLSKARIVEYEKEMEKMKNLIPFDQMTIEDLNEAFPETKLDKKKYPYWPHQPIENL
P62937-1	PPIA_HUMAN Peptidyl-prolyl cis-trans isomerase A OX=9606 GN=PPIA	17911.4	118000000000	C2H2O	VNPTVFFDIAVDGEPLGRVSFELFADKVPKTAENFRALSTGEKGFGYKGSCFHRIIPGFMCQGGDFTRHNGTGGKSIYGEKFEDENFILKHTGPGILSMANAGPNTNGSQFFICTAKTEWLDGKHVVFGKVKEGMNIVEAMERFGSRNGKTSKKITIADCGQLE
P62937-1	PPIA_HUMAN Peptidyl-prolyl cis-trans isomerase A OX=9606 GN=PPIA	17868.9	186000000000		VNPTVFFDIAVDGEPLGRVSFELFADKVPKTAENFRALSTGEKGFGYKGSCFHRIIPGFMCQGGDFTRHNGTGGKSIYGEKFEDENFILKHTGPGILSMANAGPNTNGSQFFICTAKTEWLDGKHVVFGKVKEGMNIVEAMERFGSRNGKTSKKITIADCGQLE
P13073	COX4I1_HUMAN Cytochrome c oxidase subunit 4 isoform 1, mitochondrial truncated 22-168 OX=9606 GN=COX4I1	17229.8	21900000000	C2H2O	AHESVVKSEDFSLPAYMDRRDHPLPEVAHVKHLSASQKALKEKEKASWSSLSMDEKVELYRIKFKESFAEMNRGSNEWKTVVGGAMFFIGFTALVIMWQKHYVYGPLPQSFDKEWVAKQTKRMLDMKVNPIQGLASKWDYEKNEWKK
P13073	COX4I1_HUMAN Cytochrome c oxidase subunit 4 isoform 1, mitochondrial truncated 22-168 OX=9606 GN=COX4I1	17187.7	54000000000		AHESVVKSEDFSLPAYMDRRDHPLPEVAHVKHLSASQKALKEKEKASWSSLSMDEKVELYRIKFKESFAEMNRGSNEWKTVVGGAMFFIGFTALVIMWQKHYVYGPLPQSFDKEWVAKQTKRMLDMKVNPIQGLASKWDYEKNEWKK
Q9UI09-1	NDUFA12_HUMAN NADH dehydrogenase [ubiquinone] 1 alpha subcomplex subunit 12 OX=9606 GN=NDUFA12	17145	24600000000	C2H2O	MELVQVLKRGLQQITGHGGLRGYLRVFFRTNDAKVGTLVGEDKYGNKYYEDNKQFFGRHRWVVYTTEMNGKNTFWDVDGSMVPPEWHRWLHSMTDDPPTTKPLTARKFIWTNHKFNVTGTPEQYVPYSTTRKKIQEWIPPSTPYK
P61916-1	NPC2_HUMAN NPC intracellular cholesterol transporter 2 OX=9606 GN=NPC2	16559	38300000000		MRFLAATFLLLALSTAAQAEPVQFKDCGSVDGVIKEVNVSPCPTQPCQLSKGQSYSVNVTFTSNIQSKSSKAVVHGILMGVPVPFPIPEPDGCKSGINCPIQKDKTYSYLNKLPVKSEYPSIKLVVEWQLQDDKNQSLFCWEIPVQIVSHL
P07108-5	DBI_HUMAN Isoform ACBP-1g of Acyl-CoA-binding protein OX=9606 GN=DBI	16525.4	73200000000	C2H2O	MERWGKGLHGLEERGDSVPIPKHRAGRRGGVGKRGVRGRELGGQGKYGAGCSECGTRRIAARGEAEFEKAAEEVRHLKTKPSDEEMLFIYGHYKQATVGDINTERPGMLDFTGKAKWDAWNELKGTSKEDAMKAYINKVEELKKKYGI
P07108-5	DBI_HUMAN Isoform ACBP-1g of Acyl-CoA-binding protein OX=9606 GN=DBI	16483.4	107000000000		MERWGKGLHGLEERGDSVPIPKHRAGRRGGVGKRGVRGRELGGQGKYGAGCSECGTRRIAARGEAEFEKAAEEVRHLKTKPSDEEMLFIYGHYKQATVGDINTERPGMLDFTGKAKWDAWNELKGTSKEDAMKAYINKVEELKKKYGI
P61916-1	NPC2_HUMAN NPC intracellular cholesterol transporter 2 OX=9606 GN=NPC2	16470.5	184000000000	C2H2O	RFLAATFLLLALSTAAQAEPVQFKDCGSVDGVIKEVNVSPCPTQPCQLSKGQSYSVNVTFTSNIQSKSSKAVVHGILMGVPVPFPIPEPDGCKSGINCPIQKDKTYSYLNKLPVKSEYPSIKLVVEWQLQDDKNQSLFCWEIPVQIVSHL
Q16864-2	ATP6V1F_HUMAN Isoform 2 of V-type proton ATPase subunit F OX=9606 GN=ATP6V1F	16391.4	46500000000		MAGRGKLIAVIGDEDTVTGFLLGGIGELNKNRHPNFLVVEKDTTINEIEDTFRSLGSLPGSVVEANPNQRDPPLWDEIDSRQFLNRDDIGIILINQYIAEMVRHALDAHQQSIPAVLEIPSKEHPYDAAKDSILRRARGMFTAEDLR
P07108-5	DBI_HUMAN Isoform ACBP-1g of Acyl-CoA-binding protein OX=9606 GN=DBI	16352.4	115000000000		ERWGKGLHGLEERGDSVPIPKHRAGRRGGVGKRGVRGRELGGQGKYGAGCSECGTRRIAARGEAEFEKAAEEVRHLKTKPSDEEMLFIYGHYKQATVGDINTERPGMLDFTGKAKWDAWNELKGTSKEDAMKAYINKVEELKKKYGI
Q16864-2	ATP6V1F_HUMAN Isoform 2 of V-type proton ATPase subunit F OX=9606 GN=ATP6V1F	16301.4	105000000000	C2H2O	AGRGKLIAVIGDEDTVTGFLLGGIGELNKNRHPNFLVVEKDTTINEIEDTFRSLGSLPGSVVEANPNQRDPPLWDEIDSRQFLNRDDIGIILINQYIAEMVRHALDAHQQSIPAVLEIPSKEHPYDAAKDSILRRARGMFTAEDLR
P14927-2	UQCRB_HUMAN Isoform 2 of Cytochrome b-c1 complex subunit 7 OX=9606 GN=UQCRB	16297.4	73200000000	C2H2O	MAGKQAVSASGKWLDGIRKWYYNAAGFNKLGLMRDDTIYEDEDVKEAIRRLPENLYNDRMFRIKRALDLNLKHQILPKEQWTKYEEVFAVPALHSASYLDEKISPLSVPPDPKKSFCEANSHPLNCIETRQRKISTLNRI
P17568	NDUFB7_HUMAN NADH dehydrogenase [ubiquinone] 1 beta subcomplex subunit 7 OX=9606 GN=NDUFB7	16259.4	103000000000		GAHLVRRYLGDASVEPDPLQMPTFPPDYGFPERKEREMVATQQEMMDAQLRLQLRDYCAHHLIRLLKCKRDSFPNFLACKQERHDWDYCEHRDYVMRMKEFERERRLLQRKKRREKKAAELAKGQGPGEVDPKVAL
P14927-2	UQCRB_HUMAN Isoform 2 of Cytochrome b-c1 complex subunit 7 OX=9606 GN=UQCRB	16255.9	79800000000		MAGKQAVSASGKWLDGIRKWYYNAAGFNKLGLMRDDTIYEDEDVKEAIRRLPENLYNDRMFRIKRALDLNLKHQILPKEQWTKYEEVFAVPALHSASYLDEKISPLSVPPDPKKSFCEANSHPLNCIETRQRKISTLNRI
P14927-2	UQCRB_HUMAN Isoform 2 of Cytochrome b-c1 complex subunit 7 OX=9606 GN=UQCRB	16166.9	410000000000	C2H2O	AGKQAVSASGKWLDGIRKWYYNAAGFNKLGLMRDDTIYEDEDVKEAIRRLPENLYNDRMFRIKRALDLNLKHQILPKEQWTKYEEVFAVPALHSASYLDEKISPLSVPPDPKKSFCEANSHPLNCIETRQRKISTLNRI
P14927-2	UQCRB_HUMAN Isoform 2 of Cytochrome b-c1 complex subunit 7 OX=9606 GN=UQCRB	16125.3	106000000000		AGKQAVSASGKWLDGIRKWYYNAAGFNKLGLMRDDTIYEDEDVKEAIRRLPENLYNDRMFRIKRALDLNLKHQILPKEQWTKYEEVFAVPALHSASYLDEKISPLSVPPDPKKSFCEANSHPLNCIETRQRKISTLNRI
P02042	HBD_HUMAN Hemoglobin subunit delta OX=9606 GN=HBD	16086.3	115000000000	C2H2O	MVHLTPEEKTAVNALWGKVNVDAVGGEALGRLLVVYPWTQRFFESFGDLSSPDAVMGNPKVKAHGKKVLGAFSDGLAHLDNLKGTFSQLSELHCDKLHVDPENFRLLGNVLVCVLARNFGKEFTPQMQAAYQKVVAGVANALAHKYH
O43598-2	DNPH1_HUMAN Isoform 2 of 2'-deoxynucleoside 5'-phosphate N-hydrolase 1 OX=9606 GN=DNPH1	16045.3	160000000000		AAAMVPGRSESWERGEPGRPALYFCGSIRGGREDRTLYERIVSRLRRFGTVLTEHVAAAELGARGEEAAGGDRLIHEQDLEWLQQADVVVAEVTQPSLGVGYELGRAVAFNKRILCLFRPQSGRGEHPKPPSWLSMDPALSSFPGGL
P02042	HBD_HUMAN Hemoglobin subunit delta OX=9606 GN=HBD	16044.3	163000000000		MVHLTPEEKTAVNALWGKVNVDAVGGEALGRLLVVYPWTQRFFESFGDLSSPDAVMGNPKVKAHGKKVLGAFSDGLAHLDNLKGTFSQLSELHCDKLHVDPENFRLLGNVLVCVLARNFGKEFTPQMQAAYQKVVAGVANALAHKYH
O14818-4	PSMA7_HUMAN Isoform 3 of Proteasome subunit alpha type-7 OX=9606 GN=PSMA7	16035.3	211000000000	C2H2O	SYDRAITVFSPDGHLFQVEYAQEAVKKGSTAVGVRGRDIVVLGVEKKSVAKLQDERTVRKICALDDNVCMAFAGLTADARIVINRARVECQSHRLTVEDPVTVEYITRYIASLKQVGACPLACSPLAAGQSRLRHGGSCHVTSGESEN
P68871	HBB_HUMAN Hemoglobin subunit beta OX=9606 GN=HBB	16029.3	250000000000	C2H2O	MVHLTPEEKSAVTALWGKVNVDEVGGEALGRLLVVYPWTQRFFESFGDLSTPDAVMGNPKVKAHGKKVLGAFSDGLAHLDNLKGTFATLSELHCDKLHVDPENFRLLGNVLVCVLAHHFGKEFTPPVQAAYQKVVAGVANALAHKYH
P02760	AMBP_HUMAN Protein AMBP truncated 205-351 OX=9606 GN=AMBP	16004.3	206000000000	C2H2O	AVLPQEEEGSGGGQLVTEVTKKEDSCQLGYSAGPCMGMTSRYFYNGTSMACETFQYGGCMGNGNNFVTEKECLQTCRTVAACNLPIVRGPCRAFIQLWAFDAVKGKCVLFPYGGCQGNGNKFYSEKECREYCGVPGDGDEELLRFSN
O14818-4	PSMA7_HUMAN Isoform 3 of Proteasome subunit alpha type-7 OX=9606 GN=PSMA7	15993.3	242000000000		SYDRAITVFSPDGHLFQVEYAQEAVKKGSTAVGVRGRDIVVLGVEKKSVAKLQDERTVRKICALDDNVCMAFAGLTADARIVINRARVECQSHRLTVEDPVTVEYITRYIASLKQVGACPLACSPLAAGQSRLRHGGSCHVTSGESEN
P68871	HBB_HUMAN Hemoglobin subunit beta OX=9606 GN=HBB	15988.3	233000000000		MVHLTPEEKSAVTALWGKVNVDEVGGEALGRLLVVYPWTQRFFESFGDLSTPDAVMGNPKVKAHGKKVLGAFSDGLAHLDNLKGTFATLSELHCDKLHVDPENFRLLGNVLVCVLAHHFGKEFTPPVQAAYQKVVAGVANALAHKYH
P02760	AMBP_HUMAN Protein AMBP truncated 205-351 OX=9606 GN=AMBP	15963.3	229000000000		AVLPQEEEGSGGGQLVTEVTKKEDSCQLGYSAGPCMGMTSRYFYNGTSMACETFQYGGCMGNGNNFVTEKECLQTCRTVAACNLPIVRGPCRAFIQLWAFDAVKGKCVLFPYGGCQGNGNKFYSEKECREYCGVPGDGDEELLRFSN
P02042	HBD_HUMAN Hemoglobin subunit delta OX=9606 GN=HBD	15955.3	293000000000	C2H2O	VHLTPEEKTAVNALWGKVNVDAVGGEALGRLLVVYPWTQRFFESFGDLSSPDAVMGNPKVKAHGKKVLGAFSDGLAHLDNLKGTFSQLSELHCDKLHVDPENFRLLGNVLVCVLARNFGKEFTPQMQAAYQKVVAGVANALAHKYH
P02042	HBD_HUMAN Hemoglobin subunit delta OX=9606 GN=HBD	15913.3	331000000000		VHLTPEEKTAVNALWGKVNVDAVGGEALGRLLVVYPWTQRFFESFGDLSSPDAVMGNPKVKAHGKKVLGAFSDGLAHLDNLKGTFSQLSELHCDKLHVDPENFRLLGNVLVCVLARNFGKEFTPQMQAAYQKVVAGVANALAHKYH
P68871	HBB_HUMAN Hemoglobin subunit beta OX=9606 GN=HBB	15898.3	380000000000	C2H2O	VHLTPEEKSAVTALWGKVNVDEVGGEALGRLLVVYPWTQRFFESFGDLSTPDAVMGNPKVKAHGKKVLGAFSDGLAHLDNLKGTFATLSELHCDKLHVDPENFRLLGNVLVCVLAHHFGKEFTPPVQAAYQKVVAGVANALAHKYH
P68871	HBB_HUMAN Hemoglobin subunit beta OX=9606 GN=HBB	15856.3	1830000000000		VHLTPEEKSAVTALWGKVNVDEVGGEALGRLLVVYPWTQRFFESFGDLSTPDAVMGNPKVKAHGKKVLGAFSDGLAHLDNLKGTFATLSELHCDKLHVDPENFRLLGNVLVCVLAHHFGKEFTPPVQAAYQKVVAGVANALAHKYH
O75347-2	TBCA_HUMAN Isoform 2 of Tubulin-specific chaperone A OX=9606 GN=TBCA	15822.2	144000000000	C2H2O	MADPRVRQIKIKTGVVKRLVKEKVMYEKEAKQQEEKIEKMRAEDGENYDIKKQAEILQESRMMIPDCQRRLEAAYLDLQRILVSKDFCVMFKFFFSIQYMESQKFKYLTLRTSWQYFLFTCPLYRYILK
P02766	TTR_HUMAN Transthyretin OX=9606 GN=TTR	15745.1	128000000000		ASHRLLLLCLAGLVFVSEAGPTGTGESKCPLMVKVLDAVRGSPAINVAVHVFRKAADDTWEPFASGKTSESGELHGLTTEEEFVEGIYKVEIDTKSYWKALGISPFHEHAEVVFTANDSGPRRYTIAALLSPYSYSTTAVVTNPKE
P69905	HBA1;HBA2_HUMAN Hemoglobin subunit alpha OX=9606 GN=HBA1;HBA2	15289	148000000000	C2H2O	MVLSPADKTNVKAAWGKVGAHAGEYGAEALERMFLSFPTTKTYFPHFDLSHGSAQVKGHGKKVADALTNAVAHVDDMPNALSALSDLHAHKLRVDPVNFKLLSHCLLVTLAAHLPAEFTPAVHASLDKFLASVSTVLTSKYR
P69905	HBA1;HBA2_HUMAN Hemoglobin subunit alpha OX=9606 GN=HBA1;HBA2	15247.9	131000000000		MVLSPADKTNVKAAWGKVGAHAGEYGAEALERMFLSFPTTKTYFPHFDLSHGSAQVKGHGKKVADALTNAVAHVDDMPNALSALSDLHAHKLRVDPVNFKLLSHCLLVTLAAHLPAEFTPAVHASLDKFLASVSTVLTSKYR
P56556	NDUFA6_HUMAN NADH dehydrogenase [ubiquinone] 1 alpha subcomplex subunit 6 OX=9606 GN=NDUFA6	15168.9	249000000000	C2H2O	MAGSGVRQATSTASTFVKPIFSRDMNEAKRRVRELYRAWYREVPNTVHQFQLDITVKMGRDKVREMFMKNAHVTDPRVVDLLVIKGKIELEETIKVWKQRTHVMRFFHETEAPRPKDFLSKFYVGHDP
P69905	HBA1;HBA2_HUMAN Hemoglobin subunit alpha OX=9606 GN=HBA1;HBA2	15157.9	555000000000	C2H2O	VLSPADKTNVKAAWGKVGAHAGEYGAEALERMFLSFPTTKTYFPHFDLSHGSAQVKGHGKKVADALTNAVAHVDDMPNALSALSDLHAHKLRVDPVNFKLLSHCLLVTLAAHLPAEFTPAVHASLDKFLASVSTVLTSKYR
P56556	NDUFA6_HUMAN NADH dehydrogenase [ubiquinone] 1 alpha subcomplex subunit 6 OX=9606 GN=NDUFA6	15125.9	748000000000		MAGSGVRQATSTASTFVKPIFSRDMNEAKRRVRELYRAWYREVPNTVHQFQLDITVKMGRDKVREMFMKNAHVTDPRVVDLLVIKGKIELEETIKVWKQRTHVMRFFHETEAPRPKDFLSKFYVGHDP
P69905	HBA1;HBA2_HUMAN Hemoglobin subunit alpha OX=9606 GN=HBA1;HBA2	15115.9	1540000000000		VLSPADKTNVKAAWGKVGAHAGEYGAEALERMFLSFPTTKTYFPHFDLSHGSAQVKGHGKKVADALTNAVAHVDDMPNALSALSDLHAHKLRVDPVNFKLLSHCLLVTLAAHLPAEFTPAVHASLDKFLASVSTVLTSKYR
P52758	RIDA_HUMAN 2-iminobutanoate/2-iminopropanoate deaminase OX=9606 GN=RIDA	14395.2	3890000000	C2H2O	SSLIRRVISTAKAPGAIGPYSQAVLVDRTIYISGQIGMDPSSGQLVSGGVAEEAKQALKNMGEILKAAGCDFTNVVKTTVLLADINDFNTVNEIYKQYFKSNFPARAAYQVAALPKGSRIEIEAVAIQGPLTTASL
P05496	AT5G1_HUMAN ATP synthase F(0) complex subunit C1, mitochondrial	14178.4	5250000000	C2H2O	QTAGALFISPALIRCCTRGLIRPVSASFLNSPVNSSKQPSYSNFPLQVARREFQTSVVSRDIDTAAKFIGAGAATVGVAGSGAGIGTVFGSLIIGYARNPSLKQQLFSYAILGFALSEAMGLFCLMVAFLILFAM
P07148	FABP1_HUMAN Fatty acid-binding protein, liver OX=9606 GN=FABP1	14109.9	17500000000	C2H2O	SFSGKYQLQSQENFEAFMKAIGLPEELIQKGKDIKGVSEIVQNGKHFKFTITAGSKVIQNEFTVGEECELETMTGEKVKTVVQLEGDNKLVTTFKNIKSVTELNGDIITNTMTLGDIVFKRISKRI
P02766	TTR_HUMAN Transthyretin truncated 20-146 OX=9606 GN=TTR	13754.8	16500000000		GPTGTGESKCPLMVKVLDAVRGSPAINVAVHVFRKAADDTWEPFASGKTSESGELHGLTTEEEFVEGIYKVEIDTKSYWKALGISPFHEHAEVVFTANDSGPRRYTIAALLSPYSYSTTAVVTNPKE
P49773	HINT1_HUMAN Adenosine 5'-monophosphoramidase HINT1 OX=9606 GN=HINT1	13703.3	23900000000	C2H2O	ADEIAKAQVARPGGDTIFGKIIRKEIPAKIIFEDDRCLAFHDISPQAPTHFLVIPKKHISQISVAEDDDESLLGHLMIVGKKCAADLGLNKGYRMVVNEGSDGGQSVYHVHLHVLGGRQMHWPPG
P14927-1	UQCRB_HUMAN Cytochrome b-c1 complex subunit 7 OX=9606 GN=UQCRB	13432	99500000000	C2H2O	AGKQAVSASGKWLDGIRKWYYNAAGFNKLGLMRDDTIYEDEDVKEAIRRLPENLYNDRMFRIKRALDLNLKHQILPKEQWTKYEEENFYLEPYLKEVIRERKEREEWAKK
O75347-1	TBCA_HUMAN Tubulin-specific chaperone A OX=9606 GN=TBCA	12756.7	7760000000	C2H2O	ADPRVRQIKIKTGVVKRLVKEKVMYEKEAKQQEEKIEKMRAEDGENYDIKKQAEILQESRMMIPDCQRRLEAAYLDLQRILENEKDLEEAEEYKEARLVLDSVKLEA
P30046-1	DDT_HUMAN D-dopachrome decarboxylase OX=9606 GN=DDT	12571.7	30400000000		PFLELDTNLPANRVPAGLEKRLCAAAASILGKPADRVNVTVRPGLAMALSGSTEPCAQLSISSIGVVGTAEDNRSHSAHFFEFLTKELALGQDRILIRFFPLESWQIGKIGTVMTFL
P20674	COX5A_HUMAN Cytochrome c oxidase subunit 5A, mitochondrial truncated 41-149 OX=9606 GN=COX5A	12493.4	39700000000		SHGSQETDEEFDARWVTYFNKPDIDAWELRKGINTLVTYDMVPEPKIIDAALRACRRLNDFASTVRILEVVKDKAGPHKEIYPYVIQELRPTLNELGISTPEELGLDKV
P14174	MIF_HUMAN Macrophage migration inhibitory factor OX=9606 GN=MIF	12336.2	62400000000		PMFIVNTNVPRASVPDGFLSELTQQLAQATGKPPQYIAVHVVPDQLMAFGGSSEPCALCSLHSIGKIGGAQNRSYSKLLCGLLAERLRISPDRVYINYYDMNAANVGWNNSTFA
Q9GZT3-1	SLIRP_HUMAN SRA stem-loop-interacting RNA-binding protein, mitochondrial OX=9606 GN=SLIRP	12252.3	12000000000	C2H2O	AASAARGAAALRRSINQPVAFVRRIPWTAASSQLKEHFAQFGHVRRCILPFDKETGFHRGLGWVQFSSEEGLRNALQQENHIIDGVKVQVHTRRPKLPQTSDDEKKDF
P35754	GLRX_HUMAN Glutaredoxin-1 OX=9606 GN=GLRX	11810.2	50800000000	C2H2O	MAQEFVNCKIQPGKVVVFIKPTCPYCRRAQEILSQLPIKQGLLEFVDITATNHTNEIQDYLQQLTGARTVPRVFIGKDCIGGCSDLVSLQQSGELLTRLKQIGALQ
P26447	S100A4_HUMAN Protein S100-A4 OX=9606 GN=S100A4	11720.1	7670000000		MACPLEKALDVMVSTFHKYSGKEGDKFKLNKSELKELLTRELPSFLGKRTDEAAFQKLMSNLDSNRDNEVDFQEYCVFLSCIAMMCNEFFEGFPDKQPRKK
P31949	S100A11_HUMAN Protein S100-A11 OX=9606 GN=S100A11	11643.1	63800000000	C2H2O	AKISSPTETERCIESLIAVFQKYAGKDGYNYTLSKTEFLSFMNTELAAFTKNQKDPGVLDRMMKKLDTNSDGQLDFSEFLNLIGGLAMACHDSFLKAVPSQKRT
P26447	S100A4_HUMAN Protein S100-A4 OX=9606 GN=S100A4	11630.8	39500000000	C2H2O	ACPLEKALDVMVSTFHKYSGKEGDKFKLNKSELKELLTRELPSFLGKRTDEAAFQKLMSNLDSNRDNEVDFQEYCVFLSCIAMMCNEFFEGFPDKQPRKK
P10599-1	TXN_HUMAN Thioredoxin OX=9606 GN=TXN	11597.7	9930000000		VKQIESKTAFQEALDAAGDKLVVVDFSATWCGPCKMIKPFFHSLSEKYSNVIFLEVDVDDCQDVASECEVKCMPTFQFFKKGQKVGEFSGANKEKLEATINELV
P82909	MRPS36_HUMAN 28S ribosomal protein S36, mitochondrial OX=9606 GN=MRPS36	11501	3040000000	C2H2O	MMGSKMASASRVVQVVKPHTPLIRFPDRRDNPKPNVSEALRSAGLPSHSSVISQHSKGSKSPDLLMYQGPPDTAEIIKTLPQKYRRKLVSQEEMEFIQRGGPE
P30046-2	DDT_HUMAN Isoform 2 of D-dopachrome decarboxylase OX=9606 GN=DDT	11314.9	13300000000		MPFLELDTNLPANRVPAGLEKRLCAAAASILGKPADRVNVTVRPGLAMALSGSTEPCAQLSISSIGVVGTAEDNRSHSAHFFEFLTKELALGQDRQVPGEVHGRLTE
P04080	CSTB_HUMAN Cystatin-B OX=9606 GN=CSTB	11173.6	12500000000	C2H2O	MMCGAPSATQPATAETQHIADQVRSQLEEKENKKFPVFKAVSFKSQVVAGTNYFIKVHVGDEDFVHLRVFQSLPHENKPLTLSNYQTNKAKHDELTYF
P60903	S100A10_HUMAN Protein S100-A10 OX=9606 GN=S100A10	11063.5	21400000000		PSQMEHAMETMMFTFHKFAGDKGYLTKEDLRVLMEKEFPGFLENQKDPLAVDKIMKDLDQCRDGKVGFQSFFSLIAGLTIACNDYFVVHMKQKGKK
P61604	HSPE1_HUMAN 10 kDa heat shock protein, mitochondrial OX=9606 GN=HSPE1	10835.4	123000000000	C2H2O	AGQAFRKFLPLFDRVLVERSAAETVTKGGIMLPEKSQGKVLQATVVAVGSGSKGKGGEIQPVSVKVGDKVLLPEYGGTKVVLDDKDYFLFRDGDILGKYVD
O43678-1	NDUFA2_HUMAN NADH dehydrogenase [ubiquinone] 1 alpha subcomplex subunit 2 OX=9606 GN=NDUFA2	10824.9	13200000000	C2H2O	AAAAASRGVGAKLGLREIRIHLCQRSPGSQGVRDFIEKRYVELKKANPDLPILIRECSDVQPKLWARYAFGQETNVPLNNFSADQVTRALENVLSGKA
O75380	NDUFS6_HUMAN NADH dehydrogenase [ubiquinone] iron-sulfur protein 6, mitochondrial truncated 28-123 OX=9606 GN=NDUFS6	10691.5	10900000000		GVRVSPTGEKVTHTGQVYDDKDYRRIRFVGRQKEVNENFAIDLIAEQPVSEVETRVIACDGGGGALGHPKVYINLDKETKTGTCGYCGLQFRQHHH
P10606	COX5B_HUMAN Cytochrome c oxidase subunit 5B, mitochondrial truncated 31-128 OX=9606 GN=COX5B	10606.3	38000000000		ASGGGVPTDEEQATGLEREIMLAAKKGLDPYNVLAPKGASGTREDPNLVPSISNKRIVGCICEEDNTSVVWFWLHKGEAQRCPRCGAHYKLVPQQLAH
Q96FJ2	DYNLL2_HUMAN Dynein light chain 2, cytoplasmic OX=9606 GN=DYNLL2	10254	6680000000	C2H2O	SDRKAVIKNADMSEDMQQDAVDCATQAMEKYNIEKDIAAYIKKEFDKKYNPTWHCIVGRNFGSYVTHETKHFIYFYLGQVAILLFKSG
P06703	S100A6_HUMAN Protein S100-A6 OX=9606 GN=S100A6	10084.3	24100000000	C2H2O	ACPLDQAIGLLVAIFHKYSGREGDKHTLSKKELKELIQKELTIGSKLQDAEIARLMEDLDRNKDQEVNFQEYVTFLGALALIYNEALKG
O75531	BANF1_HUMAN Barrier-to-autointegration factor OX=9606 GN=BANF1	9962.02	4820000000	C2H2O	TTSQKHRDFVAEPMGEKPVGSLAGIGEVLGKKLEERGFDKAYVVLGQFLVLKKDEDLFREWLKDTCGANAKQSRDCFGCLREWCDAFL
P07108-1	DBI_HUMAN Acyl-CoA-binding protein OX=9606 GN=DBI	9948.04	37300000000	C2H2O	SQAEFEKAAEEVRHLKTKPSDEEMLFIYGHYKQATVGDINTERPGMLDFTGKAKWDAWNELKGTSKEDAMKAYINKVEELKKKYGI
O14949	UQCRQ_HUMAN Cytochrome b-c1 complex subunit 8 OX=9606 GN=UQCRQ	9768.18	11100000000		GREFGNLTRMRHVISYSLSPFEQRAYPHVFTKGIPNVLRRIRESFFRVVPQFVVFYLIYTWGTEEFERSKRKNPAAYENDK
P62306	SNRPF_HUMAN Small nuclear ribonucleoprotein F OX=9606 GN=SNRPF	9629.1	3140000000	C2H2O	SLPLNPKPFLNGLTGKPVMVKLKWGMEYKGYLVSVDGYMNMQLANTEEYIDGALSGHLGEVLIRCNNVLYIRGVEEEEEDGEMRE
P62979	RPS27A_HUMAN Ubiquitin-40S ribosomal protein S27a truncated 76-155 OX=9606 GN=RPS27A	9456.87	3230000000	C2H2O	AKKRKKKSYTTPKKNKHKRKKVKLAVLKYYKVDENGKISRLRRECPSDECGAGVFMASHFDRHYCGKCCLTYCFNKPEDK
O00483	NDUFA4_HUMAN Cytochrome c oxidase subunit NDUFA4 OX=9606 GN=NDUFA4	9362.95	3880000000		MLRQIIGQAKKHPSLIPLFVFIGTGATGATLYLLRLALFNPDVCWDRNNPEPWNKLGPNDQYKFYSVNVDYSKLKKERPDF
P05204	HMGN2_HUMAN Non-histone chromosomal protein HMG-17 OX=9606 GN=HMGN2	9255.76	38400000000		PKRKAEGDAKGDKAKVKDEPQRRSARLSAKPAPPKPEPKPKKAPAKKGEKVPKGKKGKADAGKEGNNPAENGDAKTDQAQKAEGAGDAK
P18859-1	ATP5PF_HUMAN ATP synthase-coupling factor 6, mitochondrial truncated 32-107 OX=9606 GN=ATP5PF	8954.51	19400000000		NKELDPIQKLFVDKIREYKSKRQTSGGPVDASSEYQQELERELFKLKQMFGNADMNTFPTFKFEDPKFEVIEKPQA
P18859-2	ATP5PF_HUMAN Isoform 2 of ATP synthase-coupling factor 6, mitochondrial truncated 40-115 OX=9606 GN=ATP5PF	8954.51	19400000000		NKELDPIQKLFVDKIREYKSKRQTSGGPVDASSEYQQELERELFKLKQMFGNADMNTFPTFKFEDPKFEVIEKPQA
P09669	COX6C_HUMAN Cytochrome c oxidase subunit 6C OX=9606 GN=COX6C	8643.7	10800000000		APEVLPKPRMRGLLARRLRNHMAVAFVLSLGVAALYKFRVADQRKKAYADFYRNYDVMKDFEEMRKAGIFQSVK
P62979	RPS27A_HUMAN Ubiquitin-40S ribosomal protein S27a truncated 0-75 OX=9606 GN=RPS27A	8558.68	55000000000		MQIFVKTLTGKTITLEVEPSDTIENVKAKIQDKEGIPPDQQRLIFAGKQLEDGRTLSDYNIQKESTLHLVLRLRGG
P30044-4	PRDX5_HUMAN Isoform 4 of Peroxiredoxin-5, mitochondrial truncated 52-124 OX=9606 GN=PRDX5	7878.15	15700000000	C2H2O	MAPIKVRLLADPTGAFGKETDLLLDDSLVSIFGNRRLKRFSMVVQDGIVKALNVEPDGTGLTCSLAPNIISQL
P56385	ATP5ME_HUMAN ATP synthase subunit e, mitochondrial OX=9606 GN=ATP5ME	7796.42	8120000000		VPPVQVSPLIKLGRYSALFLGVAYGATRYNYLKPRAEEERRIAAEEKKKQDELKRIARELAEDDSILK
P56378	ATP68_HUMAN ATP synthase subunit ATP5MJ, mitochondrial	6657.59	2550000000		MLQSIIKNIWIPMKPYYTKVYQEIWIGMGLMGFIVYKIRAADKRSKALKASAPAPGHH
P02654	APOC1_HUMAN Apolipoprotein C-I truncated 26-82 OX=9606 GN=APOC1	6625.54	1770000000		TPDVSSALDKLKEFGNTLEDKARELISRIKQSELSAKMREWFSETFQKVKEKLKIDS
P62273-1	RPS29_HUMAN 40S ribosomal protein S29 OX=9606 GN=RPS29	6540.66	2510000000		GHQQLYWSHPRKFGQGSRSCRVCSNRHGLIRKYGLNMCRQCFRQYAKDIGFIKLD
P56381	ATP5E_HUMAN ATP synthase subunit epsilon, mitochondrial	5645.07	20500000000		VAYWRQAGLSYIRYSQICAKAVRDALKTEFKANAEKTSGSNVKIVKVKKE
P15954	COX7C_HUMAN Cytochrome c oxidase subunit 7C, mitochondrial truncated 16-62 OX=9606 GN=COX7C	5352.75	2080000000		SHYEEGPGKNLPFSVENKWSLLAKMCLYFGSAFATPFLVVRHQLLKT
P62328	TMSB4X_HUMAN Thymosin beta-4 OX=9606 GN=TMSB4X	4961.5	1880000000	C2H2O	SDKPDMAEIEKFDKSKLKKTETQEKNPLPSKETIEQEKQAGES
P63313	TMSB10_HUMAN Thymosin beta-10 OX=9606 GN=TMSB10	4932.76	1140000000	C2H2O	ADKPDMGEIASFDKAKLKKTETQEKNTLPTKETIEQEKRSEIS
